# Yeast Ssd1 is a non-enzymatic member of the RNase II family with an alternative RNA recognition interface

**DOI:** 10.1101/2020.10.22.350314

**Authors:** Rosemary A. Bayne, Uma Jayachandran, Aleksandra Kasprowicz, Stefan Bresson, David Tollervey, Edward W. J. Wallace, Atlanta G. Cook

## Abstract

The conserved fungal RNA binding protein Ssd1, is important in stress responses, cell division and virulence. Ssd1 is closely related to Dis3L2 of the RNase II family of nucleases, but lacks catalytic activity and may act by suppressing translation of associated mRNAs. Previous studies identified motifs that are enriched in Ssd1-associated transcripts, yet the sequence requirements for Ssd1 binding are not well understood. Here we present the crystal structure of Ssd1 at 1.9 Å resolution. Active RNase II enzymes have a characteristic, internal RNA binding path, but in Ssd1 this is blocked by remnants of regulatory sequences. Instead, RNA binding activity has likely been relocated to the outer surface of the protein. Using *in vivo* crosslinking and cDNA analysis (CRAC), we identify Ssd1-RNA binding sites. These are strongly enriched in 5’UTRs of a subset of mRNAs encoding cell wall proteins. Based on these and previous analyses, we identified a conserved bipartite motif that binds Ssd1 with high affinity *in vitro*. These studies provide a new framework for understanding the function of a pleiotropic post-transcriptional regulator of gene expression and give insights into the evolution of regulatory elements in the RNase II family.
