## Supplementary file 2 for "Yeast Ssd1 is a non-enzymatic member of the RNase II family with an alternative RNA recognition interface"

### Sheet: Primers and gBlocks
Oligo_name	Oligo_sequence	Purpose
SSD1_CF1	AGATTCCTATTCTATTGAGAGCTGAG	Forward primer for verifying insertion of Ssd1_HTP_URA3selPlus construct into the SSD1 locus
SSD1_CF2	GGGATGGCTTTGCCATGTTT	Forward primer for verifying insertion of Ssd1_HTP_URA3selPlus construct into the SSD1 locus
SSD1_DR2	GGGTGAAGCACAATCCAAAGA	Reverse primer for verifying insertion of Ssd1_HTP_URA3selPlus construct into the SSD1 locus
oCA160	GATGCAACCGGACTTGC	Forward primer for verifying insertion of Ssd1_HTP_URA3selPlus construct into the SSD1 locus:testing for the presence of the Klac_URA3 cassette and SSD1_3UTR together with the SSD1_DR2 or SSD1_YDD primers
oCA243	CACGGCTTCATCGTGTTGC	Reverse primer for verifying insertion of Ssd1_HTP_URA3selPlus construct into the SSD1 locus:testing for the start of the HTPTagdownstream of the SSD1ORF together with the SSD1_CF1 primer
SSD1_Cterm_gRNA_F	GATCATTAAATCCATTCATGAAGAGTTTTAGAGCTAG	anneal with SSD1_Cterm_gRNA_R to generate compatible ends for cloning the SSD1_Cterm gRNA into pML104
SSD1_Cterm_gRNA_R	CTAGCTCTAAAACTCTTCATGAATGGATTTAAT	anneal with SSD1_Cterm_gRNA_F to generate compatible ends for cloning the SSD1_Cterm gRNA into pML104
SSD1_Nterm_gRNA_F	GATCATGTTTGTGCAAACCACAGGGTTTTAGAGCTAG	anneal with SSD1_Nterm_gRNA_R to generate compatible ends for cloning the SSD1_Nterm gRNA into pML104
SSD1_Nterm_gRNA_R	CTAGCTCTAAAACCCTGTGGTTTGCACAAACAT	anneal with SSD1_Nterm_gRNA_F to generate compatible ends for cloning the SSD1_Nterm gRNA into pML104
SSD1CtermGbloc_Fwd	GGGGATGGCTTTGCCATGTTTAACC	Forward primer for amplifying the SSD1CtermGblock_HFRepairTemplate and sequencing across the Cterm HF-Tag
SSD1CtermGbloc_Rev	GAAAAACAAGAAAAACAGCAATGACGATATTGGTAGAAG	Reverse primer for amplifying the SSD1CtermGblock_HFRepairTemplate and sequencing across the Cterm HF-Tag
SSD1_CF1B (Fwd primer)	AGATTCCTATTCTATTGAGAGCTGAGG	Forward PCR primer diagnostic for insertion of C-terminal HF-Tag
SSD1_DR2 (Rev primer)	GGGTGAAGCACAATCCAAAGA	Reverse PCR primer diagnostic for insertion of C-terminal HF-Tag
SSD1CtermHFTagTest_Rev	CATGCAGTTGTTAATGTTCGCAG	Alternative Reverse PCR primer diagnostic for insertion of C-terminal HF-Tag
SSD1NtermNoDelGbloc_Fwd	ACACCAAAAACCTTTCAGCGCAAAG	Forward primer for amplifying the SSD1NtermNoDelGblock_HFRepairTemplate and sequencing across the Nterm HF-Tag
SSD1NtermNoDelGbloc_Rev	GTCAACTCACTTTGGGAACGTCTG	Reverse primer for amplifying the SSD1NtermNoDelGblock_HFRepairTemplate and sequencing across the Nterm HF-Tag
SSD1_NtermDelTest_Fwd	CAGCTGGTGCCTCGTTTTTCC	Forward PCR primer diagnostic for insertion of N-terminal FH-Tag with or without deletion of the the first 338 aminoacids of Ssd1
SSD1NtermFHTag_Rev	TGCTGTGCTTGAACTTGCTCC	Reverse PCR primer diagnostic for insertion of N-terminal FH-Tag with no deletion
SSD1_NtermDelTest_Rev	CGCCATCTGTAGAGACCCAGG	Reverse PCR primer diagnostic for insertion of N-terminal FH-Tag with deletion of the the first 338 amino acids of Ssd1
SSD1NtermGbloc_Fwd	TCAGCGCAAAGATTTGGCCCAAT	Forward primer for amplifying theFH_delN338 SSD1NtermGblock_HFRepairTemplate and sequencing across the Nterm HF-Tag with deletion of the first 338 amino acids of Ssd1
SSD1NtermGbloc_Rev	TAGCTCTGGAATGTTGGCTTGGGg	Reverse primer for amplifying the FH_delN338SSD1NtermGblock_HFRepairTemplate and sequencing across the Nterm HF-Tag with deletion of the first 338 amino acids of Ssd1
SSD1_NtermDelTest_Fwd	CAGCTGGTGCCTCGTTTTTCC	Forward Primer diagnostic for insertion of FHTag and deletion of the Nterminal 338 amino acids
SSD1_NtermDelTest_Rev	CGCCATCTGTAGAGACCCAGG	Reverse Primer diagnostic for insertion of FHTag and deletion of the Nterminal 338 amino acids
SSD1_YDA	TGGTACCCTAAACATTTTGGTCTTA	Forward PCR primer for checking for deletion of the SSD1 ORF in the ssd1 deletion mutant in combination with the kanB primer or for verifying correct insertion of the SSD1-HTP Tag
SSD1_YDB	CCCAGGATTATTGCTATTGTTATTG	Control Reverse primer which will only amplify wildtype SSD1 and not the deletion
SSD1_YDC	AGTTCATGGAGATCAACTACCTTTG	Control Forward primer which will only amplify wildtype SSD1and not the deletion
SSD1_YDD	TTGTAAATATTGAAAAGAAGGCTGC	Reverse PCR primer for checking for deletion of the SSD1 ORF in the ssd1 deletion mutant in combination with the kanC primer or for verifying insertion of the Ssd1_HTP_URA3selPlus construct into the SSD1 locus
HSP104_YDA	GTGGTAGTGTTTGCTGTTCCTAACT	Forward PCR primer for checking for deletion of the HSP104 ORF in the hsp104 deletion mutant in combination with the kanB primer
HSP104_YDB	TGCTGAATAGACGAATCATTGAATA	Control Reverse primer which will only amplify wildtype HSP104 and not the deletion
HSP104_YDC	GAAAAGCTATTCATAAGATCGTGGA	Control Forward primer which will only amplify wildtype HSP104 and not the deletion
HSP104_YDD	TCAAAACCATTATTGTAGTACCCGT	Reverse PCR primer for checking for deletion of the HSP104 ORF in the hsp104 deletion mutant in combination with the kanC primer
kanB	CTGCAGCGAGGAGCCGTAAT	Primer for checking for the presence of the KanMX cassette in ORF deletions from the yeast deletion collection together with the relevant Forward primer
kanC	TGATTTTGATGACGAGCGTAAT	Primer for checking for the presence of the KanMX cassette in ORF deletions from the yeast deletion collection together with the relevant Reverse primer
SSD1CtermGblock_HF RepairTemplate (163bp)	GGGGATGGCTTTGCCATGTTTAACCGTCCGTGCATTAAATCCATTCATGAAGAGGGTACATCACCACCATCATCACCATCACGCCGCAGCCGCAGACTATAAAGATGACGATGACAAGTAATCTCTTCTACCAATATCGTCATTGCTGTTTTTCTTGTTTTTC
FH_SSD1NtermNoDelGblock _RepairTemplate (250bp)	ACACCAAAAACCTTTCAGCGCAAAGATTTGGCCCAATTATTCCATCTTTATACACTATGGACTATAAAGATGACGATGACAAGGCCGCAGCCGCACATCACCACCATCATCACCATCACTCTAAAAATAGCAACGTTAACAACAATAGATCCCAAGAGCCAAATAACATGTTCGTACAGACTACGGGAGGTGGTAAAAACGCCCCAAAGCAGATTCATGTTGCACACAGACGTTCCCAAAGTGAGTTGAC
FH_delN338SSD1Gblock_RepairTemplate (150bp)	TCAGCGCAAAGATTTGGCCCAATTATTCCATCTTTATACACTATGGACTATAAAGATGACGATGACAAGGCCGCAGCCGCACATCACCACCATCATCACCATCACTCCCTATTTGCACCCTACCTTCCCCAAGCCAACATTCCAGAGCTA
Sc_Ssd1_Fw_339	ccaggggcccgactcgTCCCTATTTGCACCCTACCTTCCCCAAGCC	Forward primer for LIC cloning into pEC vector
Sc_Ssd1_Rv_1250	cagaccgccaccgactgcttaTACCCTCTTCATGAATGGATTTAATGCACGGACGGTTAAAC	Revers primer for LIC cloning into pEC vector

### Sheet: Strains
Strain	Alias	Genotype	Source	Reference
BY4741		MATa ura3D0 leu2D0 his5D0 met15D0	yeast deletion collection	Giaever et al. (2002)
DYDR293C	ssd1D	yeast deletion collection, BY4741 background (deletion verified by the relevant diagnostic PCRs)	yeast deletion collection	Giaever et al. (2002)
DYLL026C	hsp104D	yeast deletion collection, BY4741 background (deletion verified by the relevant diagnostic PCRs)	yeast deletion collection	Giaever et al. (2002)
yEW030.3/yEW030.4	SSD1-HTP	MATa leu2D0 his5D0 met15D0 SSD1-HTP URA3	this study
yRB001.2	SSD1-HF	MATa ura3D0 leu2D0 his5D0 met15D0 SSD1-HF (scarless CRISPR mutation)	this study
yRB002.2/yRB002.3	FH-SSD1	MATa ura3D0 leu2D0 his5D0 met15D0 FH-SSD1 (scarless CRISPR mutation)	this study
yRB003.8	FH-DN338ssd1	MATa ura3D0 leu2D0 his5D0 met15D0 FH-DN338ssd1 (scarless CRISPR mutation)	this study

### Sheet: Plasmids
Plasmid	Vector	Insert	Function	E.coli strain for growth	Source	Reference
pML104	n/a	n/a	plasmid for expressing a gRNA in yeast under Ura3 selection	dam-	Addgene: 67638	Laughery et al. (2015)
pML104CtermSSD1gRNAc3	pML104	SSD1CtermgRNA	gRNA plasmid used for CRISPR-mediated insertion of an HF-Tag onto the C-terminus of Ssd1	NEB5alpha	This study
pML104NtermSSD1gRNAn9	pML104	SSD1NtermgRNA	gRNA plasmid used for CRISPR-mediated insertion of FH-Tags onto the Nterminus of Ssd1(+/- deletion of the first 338 N-terminal amino acids)	NEB5alpha	This study
	pEC (pET-derived)	Ssd1-deltaN338	recombinant expression of Ssd1	BL21-codon plus-RIL (DE3)	This study

### Sheet: Probes
Oligo Name	Sequence (5'->3')	Assay
DUO-25mer	Cy3-CUUCCAACUAAUUUUCACUCCUUUAA	Fluorescence anisotropy
DUO-21mer	Cy3-CAACUAAUUUUCACUCCUUUAA	Fluorescence anisotropy
DUO-19mer	Cy3-ACUAAUUUUCACUCCUUUAA	Fluorescence anisotropy
DUO-17mer	Cy3-UAAUUUUCACUCCUUUAA	Fluorescence anisotropy
SUN4-DUO_Mut1	Cy3-CUUCCggCUAAUUUUCACUCCUUUAA	Fluorescence anisotropy
SUN4-DUO_Mut2	Cy3-CUUCCAACUAAUUUUuAucCCUcUAA	Fluorescence anisotropy
SUN4-DUO_Mut3	Cy3-CUUCCggCUAAUUUUuAucCCUcUAA	Fluorescence anisotropy
DUO-25mer	DY-681-CUUCCAACUAAUUUUCACUCCUUUAA	EMSA
SEE-15mer	DY-681-AUUUUCACUCCUUUAA	EMSA
CCACCU-16mer	DY-681-AGAACUCUUCCAACUA	EMSA
